# A sex-specific regulator expands the embryonic ocular field to generate a novel visual system

**DOI:** 10.64898/2026.08.05.742815

**Authors:** Maria Rossello, Tòt Senar-Serra, Rafath Chowdhury, Sophie Tandonnet, Helena García-Castro, Laia Ortega-Flores, Joan Pallarès-Albanell, Marta Gual, Noelle Anderson, Scott W. Roy, Ignacio Maeso, Fernando Casares, Jordi Solana, Isabel Almudi

## Abstract

Morphological novelties often emerge through the redeployment of conserved developmental programs, but how such programs become activated in new developmental contexts remains poorly understood. We investigated the evolutionary origin of the turbanate eyes (TurbEyes) of mayflies, a male-specific additional visual system. Using single-cell transcriptomics, chromatin accessibility profiling and functional genetics, we show that this novelty develops through deployment of the ancestral retinal determination gene network (RDGN). We identify a novel, male-specific paralog of the sex determination transcription factor Doublesex, DsxM, that regulates the eye-specification gene *eyeless/Pax6* and promotes the expansion of the embryonic ocular field. Functional assays impairing *dsxM* activity reduce this male-specific expansion and causes defects in TurbEye development. Our findings reveal a developmental mechanism by which a sex-specific regulator generates a new developmental territory, enabling the spatial redeployment of a conserved developmental program and to generate a novel male-specific visual system.
