## Supplementary material for "A sex-specific regulator expands the embryonic ocular field to generate a novel visual system": Table S1

### Sheet: barQC Stats
Metric	L1	L2	L3	L4	L5	L6	L7	L8
Total Reads	55187615	48055053	52681572	80788099	75801215	38950585	73262358	81281816
# Barcode Combinations	281630	279178	274777	290645	292949	290991	323267	293449
Combinations with at least 20 UMIs	139567	135259	139876	162921	157499	124079	174446	157039
# UMIs	39409044	35284887	38657441	52846043	47461844	29920035	53047306	55271639
# UMIs / combination (min 20 UMIs)	139.932	126.388	140.687	181.823	162.014	102.821	164.097	188.352
# Reads missing or wrong length UMI	1938414	1690122	1829408	2788708	2562264	1368937	2602430	2775002
% Reads missing or wrong length UMI	0.0351	0.0352	0.0347	0.0345	0.0338	0.0351	0.0355	0.0341
Saturation (1 - (#UMI / #total))	0.28591	0.26574	0.26621	0.34587	0.37386	0.23185	0.27593	0.32
# reads / cell	2759	2403	2634	4039	3790	1948	3663	4064
Mean # sequences per UMI	7.75	7.15	8.37	9.54	8.46	5.53	7.78	11.49
Mean UMI duplication	1.4	1.36	1.36	1.53	1.6	1.3	1.38	1.47
Median UMI duplication	1	1	1	1	1	1	1	1
Min number of UMI	1	1	1	1	1	1	1	1
Max Number of UMI	27	23	22	37	36	24	26	30
Std_dev of UMI duplication	0.86	0.79	0.8	1.05	1.14	0.68	0.83	1.01
