## Supplementary material for "A sex-specific regulator expands the embryonic ocular field to generate a novel visual system": Table S2

### Sheet: Hoja1
cluster	clodip_v4	scores	pvals	pvals_adj	logfoldchanges	gene_name
0	clodip_v4_4292	28.3651	5.45764e-177	3.54747e-173	4.69896	clodip_v4_4292
0	clodip_v4_9865	27.2911	5.4071e-164	1.75731e-160	4.07467	CG42260
0	clodip_v4_10431	26.257	5.94808e-152	9.66563e-149	3.75307	Frq2
0	clodip_v4_2834	24.3435	6.78813e-131	8.82457e-128	4.02328	CG42346
0	clodip_v4_12682	22.9847	6.63601e-117	7.18901e-114	3.1941	CG34370
1	clodip_v4_10431	5.79878	6.67979e-09	5.78915e-07	1.47777	Frq2
1	clodip_v4_2083	5.30605	1.12024e-07	7.66479e-06	1.68317	Vsx2
1	clodip_v4_3031	4.37331	1.22377e-05	0.000500285	1.172	clodip_v4_3031
1	clodip_v4_9865	4.28689	1.81193e-05	0.000705243	1.26783	CG42260
1	clodip_v4_7165	4.24484	2.18748e-05	0.000831498	0.889446	cpo
10	clodip_v4_5392	40.1828	0	0	10.6248	clodip_v4_5392
10	clodip_v4_11965	38.7293	0	0	9.98758	clodip_v4_11965
10	clodip_v4_11824	35.7673	3.56358e-280	7.72109e-277	10.7463	clodip_v4_11824
10	clodip_v4_15285	35.3002	5.8393e-273	9.48886e-270	6.32519	Hml
10	clodip_v4_1718	31.8414	1.73346e-222	2.2535e-219	10.1376	clodip_v4_1718
11	clodip_v4_1661	28.0252	8.01639e-173	5.21065e-169	4.80011	CG12605|scrt
11	clodip_v4_7985	23.1905	5.67371e-119	1.84395e-115	4.61717	scro
11	clodip_v4_3609	21.3024	1.07955e-100	2.33903e-97	6.0124	Pdfr
11	clodip_v4_13409	20.5129	1.65287e-93	2.68591e-90	3.54215	mub
11	clodip_v4_7379	19.8609	8.87324e-88	1.15352e-84	4.44879	Rbp6
12	clodip_v4_940	32.7998	5.92515e-236	3.85135e-232	8.89052	CG40470
12	clodip_v4_4286	26.3094	1.49775e-152	4.86767e-149	8.82416	clodip_v4_4286
12	clodip_v4_5446	24.8428	3.09145e-136	6.69814e-133	6.46185	Hasp
12	clodip_v4_1140	20.7674	8.53115e-96	1.38631e-92	6.57802	cv-d
12	clodip_v4_5481	16.1127	2.07754e-58	2.7008e-55	5.29671	clodip_v4_5481
13	clodip_v4_5300	15.3841	2.09233e-53	1.36002e-49	3.19678	sqd
13	clodip_v4_9490	12.9252	3.24664e-38	1.05516e-34	5.02987	clodip_v4_9490
13	clodip_v4_287	12.4039	2.48891e-35	5.39265e-32	5.66005	LBR
13	clodip_v4_8728	11.5954	4.34892e-31	7.067e-28	5.77789	mud
13	clodip_v4_7450	10.3513	4.12649e-25	5.36443e-22	8.09311	clodip_v4_7450
14	clodip_v4_6894	21.9246	1.51321e-106	9.83588e-103	10.8641	Cpr64Ad
14	clodip_v4_4738	17.7977	7.36732e-71	2.39438e-67	9.78154	Osi19
14	clodip_v4_4737	16.4063	1.72484e-60	3.73714e-57	10.0559	Osi18
14	clodip_v4_2320	16.133	1.4947e-58	2.42888e-55	6.12275	CG43055|nw
14	clodip_v4_1501	15.9259	4.19172e-57	5.44924e-54	4.23491	uif
15	clodip_v4_6728	63.8882	0	0	10.829	Ppn
15	clodip_v4_15803	59.499	0	0	10.6735	Col4a1
15	clodip_v4_5704	51.3436	0	0	9.78433	SPARC
15	clodip_v4_1589	49.6549	0	0	11.2943	LanA
15	clodip_v4_15285	40.2123	0	0	7.08305	Hml
16	clodip_v4_13614	43.5053	0	0	3.71178	clodip_v4_13614
16	clodip_v4_8700	43.0319	0	0	7.24689	clodip_v4_8700
16	clodip_v4_6320	29.1448	9.72038e-187	2.10608e-183	5.51554	CdipCSP110
16	clodip_v4_9487	27.2746	8.49613e-164	1.38062e-160	5.32262	snu
16	clodip_v4_13917	25.2286	1.94365e-140	2.52675e-137	5.96113	CG11147
17	clodip_v4_23	48.3905	0	0	8.90216	clodip_v4_23
17	clodip_v4_2944	37.1648	2.53233e-302	8.23007e-299	10.2341	Cpr49Ae
17	clodip_v4_2945	28.0067	1.34749e-172	2.91957e-169	10.8318	Cpr49Aa
17	clodip_v4_6549	27.8988	2.76214e-171	4.48848e-168	8.3347	clodip_v4_6549
17	clodip_v4_7318	25.6545	3.76216e-145	4.89081e-142	3.07685	dpy
18	clodip_v4_13158	67.4311	0	0	14.9267	clodip_v4_13158
18	clodip_v4_6890	64.679	0	0	5.1652	Cpr30B
18	clodip_v4_13159	61.0868	0	0	11.9036	clodip_v4_13159
18	clodip_v4_13155	55.2613	0	0	13.2616	clodip_v4_13155
18	clodip_v4_13157	52.5345	0	0	15.222	clodip_v4_13157
19	clodip_v4_8124	32.1671	5.09017e-227	3.30861e-223	7.29027	cd
19	clodip_v4_11058	31.112	1.65512e-212	5.37913e-209	4.03677	clodip_v4_11058
19	clodip_v4_17540	29.4775	5.59151e-191	1.21149e-187	3.21313	clodip_v4_17540
19	clodip_v4_3842	28.2826	5.65619e-176	9.1913e-173	2.65364	clodip_v4_3842
19	clodip_v4_4800	25.413	1.81356e-142	2.35763e-139	3.94441	cmpy
2	clodip_v4_13614	23.7421	1.32694e-124	8.62512e-121	1.55849	clodip_v4_13614
2	clodip_v4_7318	12.9948	1.30893e-38	2.83602e-35	1.16316	dpy
2	clodip_v4_13257	12.3086	8.1459e-35	8.82473e-32	2.65419	clodip_v4_13257
2	clodip_v4_8700	9.68586	3.46299e-22	2.04632e-19	1.94553	clodip_v4_8700
2	clodip_v4_2519	7.39394	1.42541e-13	3.70606e-11	2.53555	scaf
20	clodip_v4_5340	26.5685	1.57031e-155	1.0207e-151	9.67331	CG13840
20	clodip_v4_15501	17.0326	4.71019e-65	1.53081e-61	9.2198	clodip_v4_15501
20	clodip_v4_5347	16.2565	2.01051e-59	4.35612e-56	10.1467	Vajk4
20	clodip_v4_12678	11.6935	1.37649e-31	2.2368e-28	2.39162	Cda5
20	clodip_v4_1246	11.3149	1.10762e-29	1.4399e-26	11.9344	Osi16
21	clodip_v4_1342	56.0419	0	0	18.5975	clodip_v4_1342
21	clodip_v4_8652	42.5499	0	0	10.423	Agbe
21	clodip_v4_13061	29.9145	1.27458e-196	2.76159e-193	15.8398	Mal-A2|Mal-A3|Mal-A4|Mal-A5|Mal-A6|Mal-A8
21	clodip_v4_11789	20.419	1.13294e-92	1.84103e-89	5.53089	CG13458
21	clodip_v4_4863	20.1858	1.3045e-90	1.69585e-87	10.8207	Agl
22	clodip_v4_8723	63.0873	0	0	13.7408	Lsp1alpha|Lsp1beta|Lsp1gamma|Lsp2
22	clodip_v4_8722	38.9749	0	0	13.6088	Lsp1alpha|Lsp1beta|Lsp1gamma|Lsp2
22	clodip_v4_7311	38.8896	0	0	11.7425	CdipOBP181
22	clodip_v4_8807	32.8855	3.54357e-237	5.75831e-234	10.3459	Gel
22	clodip_v4_13617	29.7935	4.74594e-195	6.16972e-192	8.75934	clodip_v4_13617
23	clodip_v4_5540	26.6871	6.64621e-157	4.32004e-153	13.4714	CdipOBP260
23	clodip_v4_7147	26.1608	7.42399e-151	2.4128e-147	10.3865	CdipOBP219
23	clodip_v4_10415	22.9702	9.25062e-117	2.0043e-113	10.733	clodip_v4_10415
23	clodip_v4_5542	21.6458	6.6628e-104	1.08271e-100	13.5251	CdipOBP258
23	clodip_v4_14814	19.4971	1.16149e-84	1.50994e-81	11.972	clodip_v4_14814
24	clodip_v4_8408	34.88	1.49516e-266	9.71856e-263	8.21992	svp
24	clodip_v4_10347	33.5951	1.97731e-247	6.42627e-244	12.3885	CG17739|CG30046|CG30203
24	clodip_v4_8363	22.1219	1.94441e-108	4.21289e-105	11.4742	Tsp
24	clodip_v4_5481	21.5992	1.82912e-103	2.97232e-100	8.26767	clodip_v4_5481
24	clodip_v4_12742	21.0095	5.36491e-98	6.97438e-95	14.2748	CG31999
25	clodip_v4_9099	21.1048	7.17856e-99	4.66606e-95	14.45	regucalcin
25	clodip_v4_13614	17.7828	9.60942e-71	3.12306e-67	2.65913	clodip_v4_13614
25	clodip_v4_13698	17.7419	1.99237e-70	4.31679e-67	11.9426	clodip_v4_13698
25	clodip_v4_1724	15.5745	1.08443e-54	1.76221e-51	14.3909	clodip_v4_1724
25	clodip_v4_15866	14.986	9.0675e-51	1.17878e-47	4.75153	clodip_v4_15866
26	clodip_v4_4216	21.7483	7.17582e-105	4.66428e-101	18.7008	Cyp6a13|Cyp6a14|Cyp6a17|Cyp6a21|Cyp6a23|Cyp6a2|Cyp6a8|Cyp6d2
26	clodip_v4_689	20.1904	1.18775e-90	3.86019e-87	9.83588	Fpps
26	clodip_v4_4061	20.1022	7.05319e-90	1.52819e-86	11.6913	Sams
26	clodip_v4_2484	11.8136	3.31866e-32	5.39282e-29	12.9318	tor
26	clodip_v4_11443	10.2684	9.78404e-25	1.27193e-21	3.95601	clodip_v4_11443
27	clodip_v4_7258	12.422	1.98426e-35	1.28977e-31	11.9949	CG42326
27	clodip_v4_14370	8.71229	2.97808e-18	9.67875e-15	6.17032	sv
27	clodip_v4_3486	7.68793	1.49534e-14	3.2399e-11	13.4942	atk
27	clodip_v4_15431	7.21156	5.5314e-13	8.98853e-10	15.0921	clodip_v4_15431
27	clodip_v4_6319	7.11313	1.13437e-12	1.47468e-09	7.66626	CdipCSP103
28	clodip_v4_5072	8.46651	2.52849e-17	1.64352e-13	15.3859	Ser12
28	clodip_v4_5464	7.75171	9.06654e-15	2.94662e-11	13.5048	CG7381
28	clodip_v4_17061	7.56734	3.80948e-14	8.25387e-11	14.7599	clodip_v4_17061
28	clodip_v4_13062	7.44523	9.67753e-14	1.5726e-10	9.96537	Mal-A1|Mal-A2|Mal-A3|Mal-A4|Mal-A5|Mal-A6|Mal-A7|Mal-A8|Mal-B1|Mal-B2
28	clodip_v4_13363	5.5129	3.52962e-08	4.5885e-05	13.357	CG31681|Ser12
29	clodip_v4_12428	9.74215	1.99299e-22	1.29544e-18	19.905	CG18417|CG32379|CG8560|CG8562
29	clodip_v4_12427	8.16727	3.15445e-16	1.0252e-12	20.5332	CG18417|CG32379|CG8560|CG8562
29	clodip_v4_12426	7.87988	3.27682e-15	7.09977e-12	19.1921	CG18417|CG32379|CG8560|CG8562
29	clodip_v4_8123	7.79498	6.44163e-15	1.04676e-11	14.8513	clodip_v4_8123
29	clodip_v4_16873	7.23511	4.65141e-13	6.04683e-10	19.0217	clodip_v4_16873
3	clodip_v4_6719	136.079	0	0	7.82614	Mhc
3	clodip_v4_6393	125.948	0	0	7.68177	Act87E|Act88F
3	clodip_v4_11413	120.491	0	0	8.07093	bt
3	clodip_v4_12369	113.594	0	0	7.61961	sls
3	clodip_v4_6718	82.1867	0	0	8.29125	clodip_v4_6718
30	clodip_v4_5261	12.4554	1.30739e-35	8.49802e-32	22.603	CdipOBP189
30	clodip_v4_3200	11.6977	1.31006e-31	4.2577e-28	22.1036	clodip_v4_3200
30	clodip_v4_467	10.1694	2.71533e-24	5.88321e-21	17.5995	clodip_v4_467
30	clodip_v4_9091	9.76381	1.60993e-22	2.61613e-19	22.1749	clodip_v4_9091
30	clodip_v4_15607	7.99606	1.28462e-15	1.67e-12	20.9407	clodip_v4_15607
31	clodip_v4_6312	13.0096	1.07864e-38	7.01117e-35	50.8666	clodip_v4_6312
31	clodip_v4_15567	9.40458	5.22382e-21	1.69774e-17	45.6783	clodip_v4_15567
31	clodip_v4_6313	9.09106	9.80784e-20	2.12503e-16	45.0065	clodip_v4_6313
4	clodip_v4_9771	53.1375	0	0	5.34904	clodip_v4_9771
4	clodip_v4_15542	49.3515	0	0	6.48039	Cht5
4	clodip_v4_13614	47.372	0	0	2.8027	clodip_v4_13614
4	clodip_v4_2589	40.2255	0	0	6.17022	ect
4	clodip_v4_9769	39.9245	0	0	5.43074	clodip_v4_9769
5	clodip_v4_17540	134.412	0	0	6.59124	clodip_v4_17540
5	clodip_v4_10412	127.225	0	0	7.47087	clodip_v4_10412
5	clodip_v4_10411	107.433	0	0	7.74082	clodip_v4_10411
5	clodip_v4_10409	105.71	0	0	7.19649	clodip_v4_10409
5	clodip_v4_7424	95.4891	0	0	7.27799	clodip_v4_7424
6	clodip_v4_6890	143.353	0	0	6.80003	Cpr30B
6	clodip_v4_1953	116.25	0	0	7.18884	CG8541|CG8543
6	clodip_v4_3111	97.8478	0	0	7.58956	clodip_v4_3111
6	clodip_v4_1954	91.1411	0	0	7.49831	CG7548
6	clodip_v4_6893	86.9044	0	0	7.61597	clodip_v4_6893
7	clodip_v4_3842	119.398	0	0	5.48398	clodip_v4_3842
7	clodip_v4_10158	89.7201	0	0	4.91314	clodip_v4_10158
7	clodip_v4_5082	89.0512	0	0	5.40693	clodip_v4_5082
7	clodip_v4_2978	87.2807	0	0	6.57562	Cht10|Cht7
7	clodip_v4_13614	62.944	0	0	3.69872	clodip_v4_13614
8	clodip_v4_1791	78.7479	0	0	7.53219	CG12164|CG7031
8	clodip_v4_13007	48.9601	0	0	4.63507	CG33978
8	clodip_v4_1534	39.5649	0	0	5.69612	clodip_v4_1534
8	clodip_v4_10396	38.0825	0	0	4.27455	clodip_v4_10396
8	clodip_v4_6934	34.6844	1.35428e-263	1.76057e-260	5.25521	Cpr66D
9	clodip_v4_4101	105.787	0	0	7.36072	LWS3
9	clodip_v4_6941	100.077	0	0	8.43943	Arr2
9	clodip_v4_4102	81.3417	0	0	8.23595	LWS2
9	clodip_v4_10212	59.0539	0	0	9.44041	trpl
9	clodip_v4_7354	57.541	0	0	8.33065	Arr1
