## Supplementary material for "A sex-specific regulator expands the embryonic ocular field to generate a novel visual system": Table S3

### Sheet: Cluster annotations
cluster	Cell state	Cell Type	type of annotation	gene_id	gene_name	Bibilography suport
0	Visual system 1	Visual system	top_markers	clodip_v4_10431	Frq2	This study
1	Visual system 1	Visual system	top_markers	clodip_v4_2083	Vsx2	Erclik et al., 2008; Gold & Brand, 2014
2	Visual system 2	Visual system	top_markers	clodip_v4_2519	scaf	This study
3	Muscle	Muscle	top_markers	clodip_v4_6719	Mhc	Montana & Littleton, 2004; Hess et al., 2006
4	Lent epidermis	Epidermis	top_markers	clodip_v4_15542	Cht5	Kim et al., 2024; Pesch et al., 2016
5	Neural	Neural	top_markers	clodip_v4_8881	clodip_v4_8881	This study
6	Epidermis	Epidermis	top_markers	clodip_v4_6890	Cpr30B	Karouzou et al., 2007; Dittmer et al., 2012; Wang et al. 2022
7	Epidermis	Epidermis	top_markers	clodip_v4_2978	Cht10|Cht7	Kim et al., 2024; Pesch et al., 2016
8	Epidermis	Epidermis	top_markers	clodip_v4_6934	Cpr66D	Dittmer et al., 2012; Wang et al. 2022
9	Photoreceptor	Visual system	top_markers	clodip_v4_4101	LWS3	Almudi et al., 2020
10	Hemocyte	Hemocyte	literature markers	clodip_v4_15285	Hml	Tattikota et al. 2020
11	Visual system 1	Visual system	top_markers	clodip_v4_7379	Rbp6	This study
12	Cortex glia	Glia	literature markers	clodip_v4_6558	wrapper	Davie et al. 2018
13	Visual system 1	Visual system	top_markers	clodip_v4_7450	clodip_v4_7450	This study
14	Trachea	Trachea	top_markers	clodip_v4_4737	Osi18	Sun et al. 2024; Scholl et al., 2023
15	Hemocyte	Hemocyte	literature markers	clodip_v4_15285	Hml	Tattikota et al. 2020
16	Antenna	Neural	top_markers	clodip_v4_6320	CdipCSP110	Almudi et al., 2020
17	Epidermis	Epidermis	top_markers	clodip_v4_2944	Cpr49Ae	Dittmer et al., 2012; Wang et al. 2022
18	Epidermis	Epidermis	top_markers	clodip_v4_6890	Cpr30B	Dittmer et al., 2012; Wang et al. 2022
19	Visual system 2	Visual system	top_markers	clodip_v4_8124	cd	Osanai et al., 2016; Zhuravlev et al., 2022
20	Epidermis	Epidermis	top_markers	clodip_v4_5347	Vajk4	Cinege et al., 2017
21	Unknown	Unknown
22	Fat cell	Adipose	literature markers	clodip_v4_3277	Apolpp	Juarez-Carreño el al. 2021
23	Olfactory receptor 1	Neural	top_markers	clodip_v4_5540	CdipOBP260	Almudi et al., 2020
24	Surface glia	Glia	literature markers	clodip_v4_4063	Indy	Davie et al. 2018
25	Neuroblast	Neural	top_markers	clodip_v4_9099	regucalcin	Yamaguchi, 2013
26	Corpora allata	Corpora allata	top_markers	clodip_v4_8435	Hmgs	Kinjoh et al., 2007
27	Unknown	Unknown
28	Unknown	Unknown
29	Olfactory receptor 2	Neural	top_markers	clodip_v4_9593	CdipOBP280	Almudi et al., 2020
30	Unknown	Unknown
31	Unknown	Unknown

### Sheet: Bibliography
Cinege, G., Zsámboki, J., Vidal-Quadras, M., Uv, A., Csordás, G., Honti, V., Gábor, E., Hegedűs, Z., Varga, G. I. B., Kovács, A. L., Juhász, G., Williams, M. J., Andó, I., & Kurucz, É. (2017). Genes encoding cuticular proteins are components of the Nimrod gene cluster in Drosophila. Insect Biochemistry and Molecular Biology, 87, 45–54. https://doi.org/10.1016/j.ibmb.2017.06.006
Davie, K., Janssens, J., Koldere, D., De Waegeneer, M., Pech, U., Kreft, Ł., Aibar, S., Makhzami, S., Christiaens, V., Bravo González-Blas, C., Poovathingal, S., Hulselmans, G., Spanier, K. I., Moerman, T., Vanspauwen, B., Geurs, S., Voet, T., Lammertyn, J., Thienpont, B., … Aerts, S. (2018). A Single-Cell Transcriptome Atlas of the Aging Drosophila Brain. Cell, 174(4), 982-998.e20. https://doi.o…
Dittmer, N. T., Hiromasa, Y., Tomich, J. M., Lu, N., Beeman, R. W., Kramer, K. J., & Kanost, M. R. (2012). Proteomic and Transcriptomic Analyses of Rigid and Membranous Cuticles and Epidermis from the Elytra and Hindwings of the Red Flour Beetle, Tribolium castaneum. Journal of Proteome Research, 11(1), 269–278. https://doi.org/10.1021/pr2009803
Erclik, T., Hartenstein, V., Lipshitz, H. D., & McInnes, R. R. (2008). Conserved Role of the Vsx Genes Supports a Monophyletic Origin for Bilaterian Visual Systems. Current Biology, 18(17), 1278–1287. https://doi.org/10.1016/j.cub.2008.07.076
Gold, K. S., & Brand, A. H. (2014). Optix defines a neuroepithelial compartment in the optic lobe of the Drosophila brain. Neural Development, 9(1), 18. https://doi.org/10.1186/1749-8104-9-18
Hess, N. K., Singer, P. A., Trinh, K., Nikkhoy, M., & Bernstein, S. I. (2007). Transcriptional regulation of the Drosophila melanogaster muscle myosin heavy-chain gene. Gene Expression Patterns : GEP, 7(4), 413–422. https://doi.org/10.1016/j.modgep.2006.11.007
Hovhanyan, A., & Raabe, T. (2009). Structural Brain Mutants: Mushroom Body Defect (Mud): A Case Study. Journal of Neurogenetics, 23(1–2), 42–47. https://doi.org/10.1080/01677060802471700
Juarez-Carreño, S., Vallejo, D. M., Carranza-Valencia, J., Palomino-Schätzlein, M., Ramon-Cañellas, P., Santoro, R., de Hartog, E., Ferres-Marco, D., Romero, A., Peterson, H. P., Ballesta-Illan, E., Pineda-Lucena, A., Dominguez, M., & Morante, J. (2021). Body-fat sensor triggers ribosome maturation in the steroidogenic gland to initiate sexual maturation in Drosophila. Cell Reports, 37(2), 109830…
Kim, M., Noh, M. Y., Mun, S., Muthukrishnan, S., Kramer, K. J., & Arakane, Y. (2024). Functional importance of groups I and II chitinases, CHT5 and CHT10, in turnover of chitinous cuticle during embryo hatching and post-embryonic molting in the red flour beetle, Tribolium castaneum. Insect Biochemistry and Molecular Biology, 166, 104087. https://doi.org/10.1016/j.ibmb.2024.104087
Kinjoh, T., Kaneko, Y., Itoyama, K., Mita, K., Hiruma, K., & Shinoda, T. (2007). Control of juvenile hormone biosynthesis in Bombyx mori: cloning of the enzymes in the mevalonate pathway and assessment of their developmental expression in the corpora allata. Insect Biochemistry and Molecular Biology, 37(8), 808–818. https://doi.org/10.1016/j.ibmb.2007.03.008
Montana, E. S., & Littleton, J. T. (2004). Characterization of a hypercontraction-induced myopathy in Drosophila caused by mutations in Mhc. The Journal of Cell Biology, 164(7), 1045–1054. https://doi.org/10.1083/jcb.200308158
Osanai-Futahashi, M., Tatematsu, K., Futahashi, R., Narukawa, J., Takasu, Y., Kayukawa, T., Shinoda, T., Ishige, T., Yajima, S., Tamura, T., Yamamoto, K., & Sezutsu, H. (2016). Positional cloning of a Bombyx pink-eyed white egg locus reveals the major role of cardinal in ommochrome synthesis. Heredity, 116(2), 135–145. https://doi.org/10.1038/hdy.2015.74
Payre, F. (2004). Genetic control of epidermis differentiation in Drosophila. The International Journal of Developmental Biology, 48(2–3), 207–215. https://doi.org/10.1387/ijdb.15272387
Pesch, Y.-Y., Riedel, D., Patil, K. R., Loch, G., & Behr, M. (2016). Chitinases and Imaginal disc growth factors organize the extracellular matrix formation at barrier tissues in insects. Scientific Reports, 6, 18340. https://doi.org/10.1038/srep18340
Scholl, A., Ndoja, I., Dhakal, N., Morante, D., Ivan, A., Newman, D., Mossington, T., Clemans, C., Surapaneni, S., Powers, M., & Jiang, L. (2023). The Osiris family genes function as novel regulators of the tube maturation process in the Drosophila trachea. PLOS Genetics, 19(1), e1010571. https://doi.org/10.1371/journal.pgen.1010571
Siller, K. H., Cabernard, C., & Doe, C. Q. (2006). The NuMA-related Mud protein binds Pins and regulates spindle orientation in Drosophila neuroblasts. Nature Cell Biology, 8(6), 594–600. https://doi.org/10.1038/ncb1412
Sun, Z., Inagaki, S., Miyoshi, K., Saito, K., & Hayashi, S. (2024). Osiris gene family defines the cuticle nanopatterns of Drosophila. Genetics, 227(2), iyae065. https://doi.org/10.1093/genetics/iyae065
Tattikota, S. G., Cho, B., Liu, Y., Hu, Y., Barrera, V., Steinbaugh, M. J., Yoon, S.-H., Comjean, A., Li, F., Dervis, F., Hung, R.-J., Nam, J.-W., Ho Sui, S., Shim, J., & Perrimon, N. (2020). A single-cell survey of Drosophila blood. eLife, 9, e54818. https://doi.org/10.7554/eLife.54818
Wang, Y., Du, T., Li, A., Qiao, L., Zhang, Z., & Sun, W. (2022). Establishment and application of a silkworm CRISPR/Cas9 tool for conditionally manipulating gene disruption in the epidermis. Insect Biochemistry and Molecular Biology, 151, 103861. https://doi.org/10.1016/j.ibmb.2022.103861
Yamaguchi, M. (2013). Calcium Regulatory Protein, Regucalcin, may be a Key Molecule in Brain Disease. Journal of Molecular and Genetic Medicine, 07(04). https://doi.org/10.4172/1747-0862.1000087
Zhuravlev, A. V., Ivanova, P. N., Makaveeva, K. A., Zakharov, G. A., Nikitina, E. A., & Savvateeva-Popova, E. V. (2022). Cd1 Mutation in Drosophila Affects Phenoxazinone Synthase Catalytic Site and Impairs Long-Term Memory. International Journal of Molecular Sciences, 23(20), 12356. https://doi.org/10.3390/ijms232012356
