## Supplementary material for "A sex-specific regulator expands the embryonic ocular field to generate a novel visual system": Table S4

### Sheet: Markers
cluster	clodip_v4	scores	pvals	pvals_adj	logfoldchanges	gene_name
O1	clodip_v4_2083	4.07833	4.53607e-05	0.002782	1.14312	Vsx2
O1	clodip_v4_13868	-3.24219	0.001186	0.048187	-0.479189	Argk1
O1	clodip_v4_2688	-3.25253	0.001144	0.046759	-0.576095	hfp
O1	clodip_v4_2171	-3.27641	0.001051	0.043252	-0.785764	Hr4
O1	clodip_v4_13719	-3.2878	0.00101	0.041804	-0.713466	clodip_v4_13719
O2	clodip_v4_4292	23.7911	4.13192e-125	2.68575e-121	3.39826	clodip_v4_4292
O2	clodip_v4_9865	21.4937	1.7818e-102	5.79085e-99	2.79262	CG42260
O2	clodip_v4_10431	20.4843	2.97252e-93	6.44046e-90	2.61957	Frq2
O2	clodip_v4_2834	20.1641	2.025e-90	3.29062e-87	2.95575	CG42346
O2	clodip_v4_12682	18.6578	1.09092e-77	1.41819e-74	2.32536	CG34370
D1	clodip_v4_13614	44.1919	0	0	4.92924	clodip_v4_13614
D1	clodip_v4_7318	27.5334	6.98817e-167	2.27116e-163	4.45573	dpy
D1	clodip_v4_13257	17.2044	2.45949e-66	5.32889e-63	5.67222	clodip_v4_13257
D1	clodip_v4_5082	16.9022	4.33784e-64	7.04899e-61	2.97936	clodip_v4_5082
D1	clodip_v4_8700	15.3136	6.20595e-53	8.06773e-50	5.13495	clodip_v4_8700
PR	clodip_v4_4101	103.664	0	0	7.88306	LWS3
PR	clodip_v4_6941	98.1204	0	0	9.07833	Arr2
PR	clodip_v4_4102	79.832	0	0	8.94953	LWS2
PR	clodip_v4_10212	57.8478	0	0	10.5464	trpl
PR	clodip_v4_7354	56.4103	0	0	8.93292	Arr1
D2	clodip_v4_8124	30.171	5.69487e-200	3.70167e-196	6.03547	cd
D2	clodip_v4_11058	24.9323	3.31974e-137	1.07892e-133	4.25037	clodip_v4_11058
D2	clodip_v4_17540	23.434	1.92289e-121	4.16627e-118	3.57914	clodip_v4_17540
D2	clodip_v4_3842	23.3755	7.59485e-121	1.23416e-117	2.69844	clodip_v4_3842
D2	clodip_v4_5045	21.9712	5.4269e-107	7.05497e-104	6.60563	so
O3	clodip_v4_1661	24.2079	1.83744e-129	1.19434e-125	3.59902	CG12605|scrt
O3	clodip_v4_7985	20.7359	1.64474e-95	5.3454e-92	3.76883	scro
O3	clodip_v4_3609	20.4365	7.92516e-93	1.71712e-89	5.29795	Pdfr
O3	clodip_v4_7379	17.935	6.29172e-72	1.02241e-68	3.73263	Rbp6
O3	clodip_v4_13409	16.5249	2.42814e-61	3.15658e-58	2.48003	mub
O4	clodip_v4_5300	14.0717	5.669e-45	3.68485e-41	2.75897	sqd
O4	clodip_v4_9490	12.5926	2.31928e-36	7.53767e-33	4.92063	clodip_v4_9490
O4	clodip_v4_287	12.3878	3.04375e-35	6.59479e-32	6.06473	LBR
O4	clodip_v4_8728	11.4875	1.52444e-30	2.47721e-27	6.73412	mud
O4	clodip_v4_7450	9.86727	5.77136e-23	6.78733e-20	7.38021	clodip_v4_7450
