## Supplementary material for "A sex-specific regulator expands the embryonic ocular field to generate a novel visual system": Table S7

### Sheet: Hoja1
	NIII	NV male	NV female	NVII male	NVII female
Number of conservative peaks	70046	80939	75563	71107	79129
Number of filtered conservative peaks (GlobalIDR >=1) (Nt)	24924	37811	34431	21513	33522
Number of optimal peaks for rep1	71692	76416	61780	68005	68082
Number of filtered optimal peaks for rep1 (GlobalIDR >=1) (N1)	28332	35724	30057	22044	30987
Number of intersected filtered optimal peaks for rep1 (GlobalIDR >=1)	28332	35724	30057	22044	30987
Number of optimal peaks for rep2	77450	66650	93699	79507	83807
Number of filtered optimal peaks for rep2 (GlobalIDR >=1) (N2)	30469	30181	50805	37931	39452
Number of intersected filtered optimal peaks for rep2 (GlobalIDR >=1)	30469	30181	50805	37931	39452
Number of optimal peaks for pooled data	76115	85034	93530	90693	79206
Number of filtered optimal peaks for pooled data (GlobalIDR >=1) (Np)	36012	46156	54876	43662	43578
Number of intersected filtered optimal peaks for pooled data (GlobalIDR >=1)	36012	46156	54876	43662	43578
Rescue ratio = max (Np, Nt) / min (Np, Nt)	1.44487	1.2207	1.5938	2.02956	1.29998
Self consistency ratio = max (N1, N2) / min (N1, N2)	1.07543	1.18366	1.69029	1.72069	1.27318
