## Supplementary material for "A sex-specific regulator expands the embryonic ocular field to generate a novel visual system": Table S11

### Sheet: Nymph V Dev. retina
GO.ID	Term	Annotated	Significant	Expected	elimKS
GO:0007156	homophilic cell adhesion via plasma membrane adhesion molecules	94	19	1.7	4.3e-15
GO:0008365	adult chitin-based cuticle development	25	10	0.45	8.0e-12
GO:0007411	axon guidance	351	34	6.33	4.4e-08
GO:0070593	dendrite self-avoidance	31	7	0.56	1.0e-06
GO:0045467	R7 cell development	12	5	0.22	1.3e-06
GO:0008045	motor neuron axon guidance	99	11	1.79	1.7e-06
GO:0007158	neuron cell-cell adhesion	18	5	0.32	1.3e-05
GO:0044331	cell-cell adhesion mediated by cadherin	18	5	0.32	1.3e-05
GO:0035151	regulation of tube size, open tracheal system	34	6	0.61	2.9e-05
GO:0014019	neuroblast development	12	4	0.22	4.6e-05

### Sheet: Nymph VII Dev. retina
GO.ID	Term	Annotated	Significant	Expected	elimKS
GO:0007156	homophilic cell adhesion via plasma membrane adhesion molecules	94	15	1.56	3.9e-11
GO:0007411	axon guidance	351	37	5.82	3.7e-10
GO:0008365	adult chitin-based cuticle development	25	7	0.41	1.2e-07
GO:0048790	maintenance of presynaptic active zone structure	5	4	0.08	3.7e-07
GO:0070593	dendrite self-avoidance	31	7	0.51	6.0e-07
GO:0008045	motor neuron axon guidance	99	10	1.64	5.7e-06
GO:0008039	synaptic target recognition	34	6	0.56	1.8e-05
GO:0007417	central nervous system development	472	26	7.83	2.3e-05
GO:0007274	neuromuscular synaptic transmission	46	8	0.76	3.0e-05
GO:0045467	R7 cell development	12	4	0.2	3.3e-05

### Sheet: Nymph V Optic lobe
GO.ID	Term	Annotated	Significant	Expected	elimKS
GO:0007156	homophilic cell adhesion via plasma membrane adhesion molecules	94	12	0.72	6.7e-12
GO:0007411	axon guidance	351	19	2.69	1.0e-07
GO:0007274	neuromuscular synaptic transmission	46	6	0.35	1.3e-06
GO:0007268	chemical synaptic transmission	440	33	3.37	1.4e-06
GO:0050806	positive regulation of synaptic transmission	57	9	0.44	4.2e-06
GO:0019228	neuronal action potential	15	4	0.12	4.2e-06
GO:0086010	membrane depolarization during action potential	6	3	0.05	8.6e-06
GO:0048791	calcium ion-regulated exocytosis of neurotransmitter	7	3	0.05	1.5e-05
GO:0071805	potassium ion transmembrane transport	116	7	0.89	3.1e-05
GO:0009612	response to mechanical stimulus	123	7	0.94	4.5e-05

### Sheet: Nymph VII Optic lobe
GO.ID	Term	Annotated	Significant	Expected	elimKS
GO:0007156	homophilic cell adhesion via plasma membrane adhesion molecules	94	19	1.05	5.0e-19
GO:0070593	dendrite self-avoidance	31	7	0.34	3.9e-08
GO:0007411	axon guidance	351	30	3.9	8.0e-08
GO:0045467	R7 cell development	12	5	0.13	1.2e-07
GO:0007274	neuromuscular synaptic transmission	46	7	0.51	6.9e-07
GO:0007271	synaptic transmission, cholinergic	54	8	0.6	5.3e-06
GO:0071805	potassium ion transmembrane transport	116	9	1.29	5.8e-06
GO:0048790	maintenance of presynaptic active zone structure	5	3	0.06	1.3e-05
GO:1905488	positive regulation of anterior/posterior axon guidance	14	4	0.16	1.4e-05
GO:0019228	neuronal action potential	15	4	0.17	1.8e-05
