## Supplementary material for "A sex-specific regulator expands the embryonic ocular field to generate a novel visual system": Table S12

### Sheet: Hoja1
$ cat dsxm_in_ey-APRES_e6.tsv
clodip2_s0002	586138	586351	clodip2_s0002:586138-586351	0.2524	clodip2_s0002	586140	586333	clodip_v4_357#1
clodip2_s0002	586911	587184	clodip2_s0002:586911-587184	0.225	clodip2_s0002	586914	587106	clodip_v4_357#2
clodip2_s0002	590739	591302	clodip2_s0002:590739-591302	0.4292	clodip2_s0002	590767	591302	clodip_v4_357#4
clodip2_s0002	596072	596353	clodip2_s0002:596072-596353	0.2335	clodip2_s0002	596072	596353	clodip_v4_357#6
clodip2_s0002	602078	602783	clodip2_s0002:602078-602783	0.3752	clodip2_s0002	602078	602774	clodip_v4_357#11
clodip2_s0002	603587	604038	clodip2_s0002:603587-604038	0.481	clodip2_s0002	603602	603916	clodip_v4_357#12
clodip2_s0002	608926	610099	clodip2_s0002:608926-610099	0.3967	clodip2_s0002	608926	610099	clodip_v4_357#14
clodip2_s0002	611448	612043	clodip2_s0002:611448-612043	0.3438	clodip2_s0002	611604	611910	clodip_v4_357#15
clodip2_s0002	617176	617919	clodip2_s0002:617176-617919	0.3174	clodip2_s0002	617358	617887	clodip_v4_357#17
clodip2_s0002	623750	624005	clodip2_s0002: 623750-624005	0.325	clodip2_s0002	623750	623989	clodip_v4_357#19
clodip2_s0002	625507	625984	clodip2_s0002:625507-625984	0.3013	clodip2_s0002	625508	625904	clodip_v4_357#20
clodip2_s0002	630326	630910	clodip2_s0002:630326-630910	0.27	clodip2_s0002	630326	630873	clodip_v4_357#22
$ cat dsxm_in_ey-APRES_e8.tsv
clodip2_s0002	586138	586351	clodip2_s0002:586138-586351	0.2356	clodip2_s0002	586143	586348	clodip_v4_357#1
clodip2_s0002	586911	587184	clodip2_s0002:586911-587184	0.2118	clodip2_s0002	586911	587105	clodip_v4_357#2
clodip2_s0002	590739	591302	clodip2_s0002:590739-591302	0.4187	clodip2_s0002	590750	591191	clodip_v4_357#4
clodip2_s0002	596842	597118	clodip2_s0002:596842-597118	0.4817	clodip2_s0002	596842	597070	clodip_v4_357#7
clodip2_s0002	598641	599054	clodip2_s0002:598641-599054	0.4233	clodip2_s0002	598739	599015	clodip_v4_357#9
clodip2_s0002	601374	601559	clodip2_s0002:601374-601559	0.2257	clodip2_s0002	601374	601556	clodip_v4_357#10
clodip2_s0002	602078	602783	clodip2_s0002:602078-602783	0.3655	clodip2_s0002	602197	602743	clodip_v4_357#11
clodip2_s0002	603587	604038	clodip2_s0002:603587-604038	0.472	clodip2_s0002	603587	604038	clodip_v4_357#12
clodip2_s0002	608926	610099	clodip2_s0002:608926-610099	0.387	clodip2_s0002	608932	610039	clodip_v4_357#14
clodip2_s0002	611448	612043	clodip2_s0002:611448-612043	0.333	clodip2_s0002	611518	611954	clodip_v4_357#15
clodip2_s0002	617176	617919	clodip2_s0002:617176-617919	0.3079	clodip2_s0002	617238	617494	clodip_v4_357#17
clodip2_s0002	623750	624005	clodip2_s0002:623750-624005	0.316	clodip2_s0002	623813	624005	clodip_v4_357#19
clodip2_s0002	625507	625984	clodip2_s0002:625507-625984	0.2917	clodip2_s0002	625507	625984	clodip_v4_357#20
clodip2_s0002	627014	627390	clodip2_s0002:627014-627390	0.4172	clodip2_s0002	627014	627390	clodip_v4_357#21
clodip2_s0002	630326	630910	clodip2_s0002:630326-630910	0.258	clodip2_s0002	630340	630910	clodip_v4_357#22
clodip2_s0002	632983	633356	clodip2_s0002:632983-633356	0.4475	clodip2_s0002	633025	633338	clodip_v4_357#23
