## Supplementary material for "A sex-specific regulator expands the embryonic ocular field to generate a novel visual system": Table S14

### Sheet: Full1
gene	gene_id	Fw primer used	Rv primer used	probe sequence
ey	clodip_v4_357	AAACACCCCCTAGCTGGTTC	TGAACAACCCTTGTGCAGAG	GAACCAGCTAGGGGGTGTTTTTGTCGGCGGCCGACCCTTGCCTGATTCCACGAGACAGAAAATCGTCGAGCTTGCCCACTCTGGAGCGCGGCCGTGTGATATTTCCAGGATTCTCCAGGTCTCCAATGGCTGTGTCTCAAAAATTTTAGGCCGTTATTACGAGACTGGTTCAATTCGACCACGAGCGATCGGAGGGTCCAAGCCGCGCGTGGCCACAGCTGAGGTTGTGGCCAAAATCGCGCAGTACAAACGAGAATGTCCGTCGATCTTCGCCTGGGAAATCAGGGACCGTCTGCTGCAGGACGGCGTTTGCACCAACGAAAACATCCCCAGCGTCTCGTCAATC
eya	clodip_v4_146	TCACTGAAAACTGGCTGACG	AACATTTGATGCTGCTGCTG	CGCTGGCAATTAAGTGTATAACTTTGATCAACTCCAGGCCAAACTGTGTTAACGTCTTAGTTACCACGACCCAGTTGGTGCCAGCGCTAGCCAAAGTTTTGTTGTTTGGACTAGGAGGACTTTTCCCCATCGAGAACATTTATTCGGCTACTAAAATAGGCAAAGAAAGTTGCTTTGAAAGAATAGTTACTAGATTTGGACGTAAGTGCACATATGTGGTCGTTGGAGATGGCCAGGACGAAGAGGCAGCAGCAAAGCAGATGAATTTCCCATTCTGGCGAATATCAAGCCACAGCGACACAGCGGCACTTTACAACGCTCTTGATATGGGATTCCTTTGATCAACTCAAATCGTGTGATCGGCTCCTGCTCTCTAATAAGTATTAATCACTAGCCTTT…
dac	clodip_v4_1632	ATTTAGGTGACACTATAGA	CCCTATAGTGAGTCGTATTA	ATTTAGGTGACACTATAGACACCCTCCCACGCACCTGAACCCGATGCAGTTCATGCAGCTGAACCACCACCCAGCGGCCGCGCACACGGCCATCCTCTCGCCAGCCGGCATACCCCTGCCCTCGAGCCATGGCCTCTCCAGGTCCGACGGCTCCATCATCAAGAATCAGCCCGGTGGCATGACCAGTATCGACGCTCTCGCCAGGTCTGGCATTTGGGAAAACTGCCGCGCTGCTTACGAGGACATAGTCAAACGTCTCGAAAGGTTACGCGACGAACGAGGAGATGCAGAAATGGTGCTCGCCCTCAACCACAAGGCCCAGGATCTCAGGAACTCGTCCAGAAACGGGTCGCCGGCGGGTCAGAGTCCCGTGTTAAATCTGTCGAAGAGCGGTGGCAA…
optix	clodip_v4_9399	TTGTTGATACCGCGATTCTG	CCAAGGATAGCCACGCTAAG	GCAAGGACAGCCACGCCAAGCTGCAGGCCCTCTGGCTCGAGGCGCACTACATCGAGGCCGAAAAGCTGCGTGGACGGCCCCTCGGCCCCGTCGACAAGTACAGAGTCCGCAAGAAATTCCCGCTGCCGCGCAGCATCTGGGACGGCGAGGCCAAGACCCACTGCTTCAAGGAGCGGACGCGTTCCCTGCTGCGCGAGTGGTACCTGCAGGACCCGTACCCCAACCCGACCAAGAAGCGCGAACTCGCCCTCGCCACGGGTCTCACCGCCACGCAGGTCGGCAACTGGTTCAAGAACAGGCGACAACGCGACCGCGCCGCCGCCGCCAAAAATCGGTTGCAGAATCGCGGTATCAACAA
so	clodip_v4_5045	ATTTAGGTGACACTATAGA	CCCTATAGTGAGTCGTATTA	ATTTAGGTGACACTATAGAGCGCAGTGATCACCGCAGCCAGCCTTCCGTCCAGCCGTGCAGCCAGCGAGCCGATGATCGTGATGACGGACCCCACGGGCCTGATGGGGCCGCACTCGCCGAGCCCAATGTTGCCCTCGTTCGGCTTCACGCAGGAGCAGGTGGCGTGCGTGTGCGAGGTGCTGCAGCAGTCCGGGAACATCGAGCGCCTCGGACGATTCCTCTGGTCGCTGCCGGCGTGCGAAAAGCTGCACAAGAACGAGAGCGTGCTCAAGGCCAAGGCAATCGTTGCCTTCCACCGCGGCAACTTCAAGGAGTTGTACAAGTTGCTCGAGAGCCACACGTTCTCGCCGCACAACCACCCCAAACTGCAGGCCCTGTGGCTCAAAGCGCACTACATT…
hth	clodip_v4_11699	ATTTAGGTGACACTATAGA	CCCTATAGTGAGTCGTATTA	ATTTAGGTGACACTATAGAAATTTAACGAGTGAGAGAGAAGCCGTAAAAATTGACCGGGCAGCTGCTGCACTTGCTCCAATTAACAGGTGCACCCTGCTCTTTTTAAACTAAATCCTCGCCTTTGGAAATCTTGAAGCTGCGCTGGCCGCAAGCCAACTTTTTTCGGGGCCAAATAATAAATAGAGCAGCTGGAATCCAAAGTACCTGCCGAGGTGTTGTTACTCCCGCAGACTCTCGCTCTGCGGGCAGTGGATATAATTGGCCGCGAGTCGATCAAGTTGTTAGTTGTTGCATTGTGCGGCTGGTTAATAAAATCGGTATTGTGCCGCGGTTGCGGTGGTGCACGCAGCATGAATCGCAGCTAAAAAAGAGCTGCTTTCTGCTGATAATAACAAAGA…
dsxM	clodip_v4_14391	gcagctgttgaccggtattc	GTCTCTCAAGGACCCTGGAC	GcagctgttgaccggtattcctccgccgccgcctccaagcgaaaacgtgccgcacctaaccaggggaagcaccagcagcaacttcatcgacctgaactcggagctgtcgctcgtgcacaagaagatttgggagcacgattacgtcaactacgacgtcgccgattagttggacagcggcaacgacatctttcacatgcgTTTTACAGGAAATCTTCATCAAAAATATTTAGAGTTGGTGGATTATTAAGTGCCACAAGAATGAGAGCACCAACAAGTTGCGCTAGATGTAGGAATCATTCCATTTATGAACCATCGCGTGGTCAAACTAGAGATATTGCGTGTATCTTGAATGTATGTGCTTTAAGTGCAAAATAACAGCTGAGAGACAGAGAGGAATGG…
LWS-Ops3	clodip_v4_4101	ATAGACGGACTTCCTCGCAG	TCCGTAGACTTCGCACATCA	atagacggacttcctcgcaggccgaacgccgcaaactgaagtagttcgctgtttcgacaacgtttttcttcccttgtttgcgataactctacgtATCACACGGGAATCATGCCTTCTCTTGGTGAGCCAACCTTTGCCGCCTACGGCCAACAGCAGTGGGGCAACAACGCTGCTTGGGGCGCCAACATGACCGTCGTAGACAAAGTTCTGCCTGACATGATCTCCATGATCGACCCTCACTGGAACCAGTTCGCCCCCATGAACCCCCTGTGGCACGGCCTCTTGGGATTCGTGATCGGCGTGCTCGGCGTGGTTTCGGTCATTGGAAATGGAATGGTCCTCTACATCTTCTCGGGCACCAAGTCCCTCAAGACTCCCTCCAACATGCTCGTTGTGAAC…
Frq2	clodip_v4_10431	ATTTAGGTGACACTATAGA	CCCTATAGTGAGTCGTATTA	ATTTAGGTGACACTATAGACGACAGGCTGACGTCCGAAACATACTTTTCGGAAAAAGAGATCCGCCAATGGCACAAAGGATTCCTGAAGGACTGTCCGAACGGCCTGCTGACCGAGCAAGGCTTCATAAAAATCTACAAGCAGTTCTTCCCGCAAGGCGACCCCAGTAAATTCGCCACTCTGGTGTTCCGCGTGTTTGACGAGAACAAGGACGGCTCGATAGAGTTCGAGGAGTTCATCAGAGCACTCTCCATCACCTCCAGAGGAAACCTCGACGAGAAATTGCACTGGGCGTTTAGGTTGTATGACGTAGACAATGATGGATACATCACGCGCGAAGAGATGTACAACATAGTGGATGCCATCTATCAAATGGTGGGTCAGCAGCCGCAGTTCGAGG…
clodip_v4_7450	clodip_v4_7450	ATTTAGGTGACACTATAGA	CCCTATAGTGAGTCGTATTA	ATTTAGGTGACACTATAGACACCGAGGAAGCGAGCGTGCCGCTGTCGAGCGAGGAGCCCGCGAAGAAGGAGGCGTCGAGCAGGACCAAGTGCAGGGTGGTCGGGGTGCTCGGCAGCTTCATGTGGCTGTCGCTGTGCGGCGACGCCCCCCTCATCACCGAGAAGATGGACCACGCCGTCGACGAGTCCAAGACCAGGGCCCGGCGCGCCTTCAGCTACCTGCTGCACTTCCTCGACATCACCGGAAGGAACTTTGGACAGATCTGCTTTGCCAACAACCCGATTTCTGGCTTTCTGATTTTGGCCGGTTTGGCCGTCGGAAACCTCACGGTGGCGATTTGCGGACTCATCGCCTCAACTGTTGGCATACTTTTCTCTCTGTTGATGAAACAGCCGTGCG…
Rbp6	clodip_v4_7379	ATTTAGGTGACACTATAGA	CCCTATAGTGAGTCGTATTA	ATTTAGGTGACACTATAGATATGTAAAGCATGTCCTCATTTTTTCATTTTCATTTCCATTATAAAAAAATTGATCGCGCGAATATGAGACTAATTTTTGTCTTTTCTTCTCCCTTGCAGATTTCATGTGGCCAATAGGTGCTCTGCCTGATGGTTTCCCAGCCGCATTTGCAGCCTACTCCGCGGGTCGAGGTTACTCTGGTTATGCGAGTTTTGGGCTACCCTACCCCACAGTTGATATCACCAATGGCCAGCTCACGCCTAACAACAACACCCCGCTTCTTACGCAGGCGTTATCAGTGATGAATAACTACCCACAAGGCTTTGGACCGCCGGCCTCTCCGGCCAACAGCCGCGGATTCCCGCCGGCCAACTCGCCGGGACCGATCGACATGTACAG…
vsx2	clodip_v4_2083	ATTTAGGTGACACTATAGA	CCCTATAGTGAGTCGTATTA	ATTTAGGTGACACTATAGAGGCATGGGGCCCGCCGCCACCCCCGGGGTCCTCGGCCTCAGTCCCGGCCTCAGACACGACTCGGCCAACACGGGCGGTTTCCCTTCGCTGAAAAACTCATTTGTTGGTGGAGGATCGTGCATGCCTGGACTTGGCCACCTTGACGCTGCCAAAGATTACTCGCCTGAAGGACTGTCATTTAATAAGAAAAAGAAGAAGAAGAGACGACACAGGACAATATTTACGAGTTACCAATTGGAAGAGTTGGAAAAGGCTTTCAAGGATGCTCACTACCCAGACGTCTATGCACGCGAAATGTTGCCCTATAGTGAGTCGTATTA
cd	clodip_v4_8124	ATTTAGGTGACACTATAGA	CCCTATAGTGAGTCGTATTA	ATTTAGGTGACACTATAGAATTCACTTTCTACTATTTTATTAAGTGGTCGCTATATTCCTGCTTCCTAAATTTGTAAAACTTCGAACTTGTCAAGCCGAAATATTTATTTTAACCAAGTGTTATCAACACACAGTAATGAGCTCTATTTCCCCCACATTTTAGGGCAAAAAATTAGCCGTCGTCATGGAGACTGATGAGTCAACACCTTTGCGCGTGACGGAGCCTGAAAGATCTTACGTGTACATGTCAGCCAGGAACCGAGTGTACCGATCAAAAGTGCGACAGTTCCAGTGCTGCATTTGTGCTGGATTGCTTGGCATCTTTGTGCTCGCAATGATAATTACCGTTGCCTATATGGTAAACCATGATGTTGATGATGAGCCCTCTGAGCTGGAAAC…
scaf	clodip_v4_2519	ATTTAGGTGACACTATAGA	CCCTATAGTGAGTCGTATTA	ATTTAGGTGACACTATAGATAATGAGGAAATTATTGCGACGCTTATCTCACATCTGTTTGTGAGTTTAGGATGTATATTACTCTCATGATAATTTATGCATTTATTGATTGTATCTGCGAAAATCATGGCATCATCCCATTCACCTGGTGCTTATATTTGCTATTCGCCAATAATGATTTATAGCACGTTATTTTTGTTTGGATATCGTTTTGTGCTTTCGGCAGACCCCTGCCGCGAAAGATGCTCAGGAGGAAATAAAATACAATATTGATAATCACCGTTGAGGCTTTATTCACGATGCATGGAGGGTACGCGATGCGAGGATGATTTTGTTTTTTCTTTTTGTCGGAGCCGTGGGATATATAAGGCGTCTCCTGGCCTTGCCTGGCAACACTCGA…
